# Structural and Functional Principles of Hcp-Mediated Antibacterial Toxin Delivery by the Type VI Secretion System

**DOI:** 10.64898/2026.06.15.732508

**Authors:** Po-Yin Chen, Yung-Chih Chen, Chun-Hsiung Wang, Jia-Ying Su, Chien-Ling Lin, See-Yeun Ting

## Abstract

The type VI secretion system (T6SS) is a bacterial contractile nanomachine that translocates toxic effectors into neighboring cells, helping bacteria to survive and compete in polymicrobial environments. The core T6SS structural protein Hcp forms the inner tube and mediates the loading and delivery of diverse effectors. Yet, how Hcp selectively recruits structurally and functionally distinct effectors in the absence of recognizable secretion signals remains poorly understood. Here, using *Pseudomonas aeruginosa* H1-T6SS as a model, we combined competition-coupled deep mutational scanning with cryo-EM based structural analysis to determine how Hcp accommodates distinct effectors. The resulting mutational landscape distinguishes structurally constrained residues required for Hcp tube assembly from lumen-facing residues specialized for cargo engagement. Near-atomic-resolution structures of Hcp bound to Tse2 and Tse4, together with a high-confidence Hcp–Tse1 model, revealed that while effector-specific contacts exist, Hcp engages different cargos through largely shared, dispersed interfaces characterized by polar-biased and variation-tolerant interactions. Comparative structural analyses further showed that effector-interacting residues are not governed by conserved primary-sequence motifs, but by conserved lumen-facing geometry and permissive physicochemical properties across distantly related bacteria. Together, our findings support a model in which Hcp acts as a selective yet adaptable scaffold that accommodates diverse antibacterial effectors through conserved structural features and flexible interaction surfaces, providing a mechanistic framework for understanding cargo selection by the T6SS and explaining how a conserved secretion nanomachine can evolve to deliver diverse toxic payloads.
