## Supplementary Table 1: P. aeruginosa PAO1 Hcp1 residues in 6 UMAP-defined clusters for "Structural and Functional Principles of Hcp-Mediated Antibacterial Toxin Delivery by the Type VI Secretion System"

### Sheet: 工作表1
Supplementary Table 1: P. aeruginosa PAO1 Hcp1 residues in 6 UMAP-defined clusters
P. aeruginosa
Cluster 1	Cluster 2	Cluster 3	Cluster 4	Cluster 5	Cluster 6
15E	16S	14G	25I	23E	17K
26D	21H	18D	27V	31S	19K
39S	24E	49G	28L	33G	20T
44G	38G	55D	95V	40M	22A
91G	41H	129F	106L	52N	29A
108S	45G	137Q	139Q	109S	35S
114G	46G	138P	156I	118E	37S
121L	50K	143G		119D	42M
	61Y	147G		126T	43G
	88K	148G		128N	47G
	89A			144A	48A
	90G			158Q	54Q
	96E				57S
	113G				59T
	140K				92E
	142D				93N
	145K				94Q
	146D				111S
	157R				115S
	159N				116G
					117G
					120R
					122T
					124N
					141A
					149P
					160V
					161Q
					162A
