## Supplementary Table 2: S. Typhi Hcp and S. marcesens residues in 6 UMAP-defined clusters for "Structural and Functional Principles of Hcp-Mediated Antibacterial Toxin Delivery by the Type VI Secretion System"

### Sheet: 工作表1
Supplementary Table 2: S. Typhi Hcp and S. marcesens residues in 6 UMAP-defined clusters
S. Typhi							S. marcesens
Cluster 1	Cluster 2	Cluster 3	Cluster 4	Cluster 5	Cluster 6		Cluster 1	Cluster 2	Cluster 3	Cluster 4	Cluster 5	Cluster 6
T39	A42	N55		R31	H35		N39	T112		T28	S31	S29
	S112			N33	E37						E117	H57
				S52	H41						Q127	N59
				V108	T54							Q110
				E118	D57							A114
				I119	D59							T123
				E126	S110
					R122
					T124
