## Supplementary table 3: Bacterial strains used in this study for "Structural and Functional Principles of Hcp-Mediated Antibacterial Toxin Delivery by the Type VI Secretion System"

### Sheet: 工作表1
Supplementary table 3: Bacterial strains used in this study
Strain	Source	Identifyer
E. coli strains
DH5α	YB Biotech	Cat# XR-L YE678-80
S17-1 λpir	Lab collection	N/A
BL21(DE3) pRIL	Gift from Dr. Hung-Ta Chen	N/A
BL21(DE3) Rosetta 2	Gift from Dr. Kuo-Chiang Hsia	N/A
Pseudomonas aeruginosa PAO1 strains
wild-type	Ting et al. 2020 (PMID: 35175195)	N/A
∆hcp1	This paper	N/A
∆tse1/tsi1 ∆tse2/tsi2 ∆tse3/tsi3 ∆tse4/tsi4	This paper	N/A
∆retS	This paper	N/A
∆retS ∆hcp1	This paper	N/A
∆retS ∆tse1/tsi1	This paper	N/A
∆retS ∆tse2/tsi2	This paper	N/A
∆retS ∆tse4/tsi4	This paper	N/A
∆retS ∆tse1/tsi1 ∆tse4/tsi4	This paper	N/A
∆retS hcp1 (L28S)	This paper	N/A
∆retS hcp1 (A29S)	This paper	N/A
∆retS hcp1 (S31A)	This paper	N/A
∆retS hcp1 (S35A)	This paper	N/A
∆retS hcp1 (Q54V)	This paper	N/A
∆retS hcp1 (S57I)	This paper	N/A
∆retS hcp1 (T59A)	This paper	N/A
∆retS hcp1 (Y61A)	This paper	N/A
∆retS hcp1 (S109A)	This paper	N/A
∆retS hcp1 (S111A)	This paper	N/A
∆retS hcp1 (S115A)	This paper	N/A
∆retS hcp1 (E118K)	This paper	N/A
∆retS hcp1 (T122A)	This paper	N/A
∆retS hcp1 (N124A)	This paper	N/A
∆retS hcp1 (T126V)	This paper	N/A
vsvg-tse4 ∆retS	This paper	N/A
vsvg-tse4 ∆retS hcp1 (A29S)	This paper	N/A
vsvg-tse4 ∆retS hcp1 (S31A)	This paper	N/A
vsvg-tse4 ∆retS hcp1 (Q54V)	This paper	N/A
vsvg-tse4 ∆retS hcp1 (T59A)	This paper	N/A
vsvg-tse4 ∆retS hcp1 (S111A)	This paper	N/A
vsvg-tse4 ∆retS hcp1 (S115A)	This paper	N/A
vsvg-tse4 ∆retS hcp1 (E118K)	This paper	N/A
vsvg-tse4 ∆retS hcp1 (T122A)	This paper	N/A
vsvg-tse4 ∆retS hcp1 (N124A)	This paper	N/A
vsvg-tse4 ∆retS hcp1 (T126V)	This paper	N/A
Tn7::ampR ∆tse1/tsi1	This paper	N/A
Tn7::ampR ∆tse2/tsi2	This paper	N/A
Tn7::ampR ∆tse4/tsi4	This paper	N/A
Tn7::ampR ∆tse1/tsi1 ∆tse4/tsi4	This paper	N/A
Enterobacter cloacae strains
ATCC 13047	American Type Culture Collection	ATCC 13047
ATCC 13047 ∆icmF	Whitney et al., 2014 (PMID: 24589350)	N/A
