## Supplementary table 4: Plasmids used in this study for "Structural and Functional Principles of Hcp-Mediated Antibacterial Toxin Delivery by the Type VI Secretion System"

### Sheet: 工作表1
Supplementary table 4: Plasmids used in this study
Name	Source
pEXG2_∆retS	This study
pEXG2_∆hcp1	This study
pEXG2_∆tse1/tsi1	This study
pEXG2_∆tse2/tsi2	This study
pEXG2_∆tse3/tsi3	This study
pEXG2_∆tse4/tsi4	This study
pEXG2_vsvg-tse4	This study
pEXG2_Tn7::AmpR	This study
pEXG2_Hcp1_L28S	This study
pEXG2_Hcp1_A29S	This study
pEXG2_Hcp1_S31A	This study
pEXG2_Hcp1_S35A	This study
pEXG2_Hcp1_Q54V	This study
pEXG2_Hcp1_S57I	This study
pEXG2_Hcp1_T59A	This study
pEXG2_Hcp1_Y61A	This study
pEXG2_Hcp1_S109A	This study
pEXG2_Hcp1_S111A	This study
pEXG2_Hcp1_S115A	This study
pEXG2_Hcp1_E118K	This study
pEXG2_Hcp1_T122A	This study
pEXG2_Hcp1_N124A	This study
pEXG2_Hcp1_T126V	This study
pPSV39	Gift from Dr. Joseph Mougous
pCDFDuet-1	Gift form Kuo-Chiang Hsia
pCDFDuet-1_Tse2_His	This study
pCDFDuet-1_Tse4_His	This study
pSCrhaB2	Gift from Dr. Joseph Mougous
pSCrhaB2_6His_thrombin_Tse2_NT	This study
pET29b(+)_Hcp1-strep	This study
pET29b(+)_Hcp1(L28S)-strep	This study
pET29b(+)_Hcp1(A29S)-strep	This study
pET29b(+)_Hcp1(S31A)-strep	This study
pET29b(+)_Hcp1(S35A)-strep	This study
pET29b(+)_Hcp1(Q54V)-strep	This study
pET29b(+)_Hcp1(S57I)-strep	This study
pET29b(+)_Hcp1(T59A)-strep	This study
pET29b(+)_Hcp1(Y61A)-strep	This study
pET29b(+)_Hcp1(S109A)-strep	This study
pET29b(+)_Hcp1(S111A)-strep	This study
pET29b(+)_Hcp1(S115A)-strep	This study
pET29b(+)_Hcp1(E118K)-strep	This study
pET29b(+)_Hcp1(T122A)-strep	This study
pET29b(+)_Hcp1(N124A)-strep	This study
pET29b(+)_Hcp1(T126V)-strep	This study
pPSV18	Gift from Dr. Joseph Mougous
