## Supplementary table 5: Oligonucleotides used in this study for "Structural and Functional Principles of Hcp-Mediated Antibacterial Toxin Delivery by the Type VI Secretion System"

### Sheet: 工作表1
Supplementary table 5: Oligonucleotides used in this study
Name	Sequence	Source
PAO1_Tn7_AmpR_F1	CAAGCTTCTGCAGGTCGACTCTAGAGCCGACACCCTGGCTGCC	Mission Biotech
PAO1_Tn7_AmpR_R1	CCGGCTTCTCGGGCACGC	Mission Biotech
PAO1_Tn7_AmpR_F2	CCGCGTGCCCGAGAAGCCGGCGCGGAACCCCTATTTGTTTATTTTTC	Mission Biotech
PAO1_Tn7_AmpR_R2	CATGCCTGCCGAGTAAACTTGGTCTGACAGTTAC	Mission Biotech
PAO1_Tn7_AmpR_F3	AAGTTTACTCGGCAGGCATGCGGCCCCG	Mission Biotech
PAO1_Tn7_AmpR_R3	TAAGGTACCGAATTCGAGCTCGCTCGGCATGACCCTCGGC	Mission Biotech
PAO1_∆hcp1_XbaI_F1	CAAGCTTCTGCAGGTCGACTCTAGAAAGAGTTCGCCTTCGAGG	Mission Biotech
PAO1_∆hcp1_R1	ATCAGGCCTGAACAGCCATCTTTCCTCC	Mission Biotech
PAO1_∆hcp1_F2	GATGGCTGTTCAGGCCTGATGAGCCGGC	Mission Biotech
PAO1_∆hcp1_SacI_R2	TAAGGTACCGAATTCGAGCTCCAGCCAGACCAGATCGCG	Mission Biotech
PAO1_del_tse1tsi1_XbaI_F1	CAAGCTTCTGCAGGTCGACTCTAGAACTGGTTGGCGCGGTTGA	Mission Biotech
PAO1_∆retS_XbaI_F1	CAAGCTTCTGCAGGTCGACTCTAGACGGCCAGAACGTGCTGCC	Mission Biotech
PAO1_∆retS_R1	CTCAGGAGGGCCGTACCACGGCGAAGTC	Mission Biotech
PAO1_∆retS_F2	CGTGGTACGGCCCTCCTGAGGGCAGCGA	Mission Biotech
PAO1_∆retS_SacI_R2	TAAGGTACCGAATTCGAGCTCGAGAGGAATGGTCAGCGGGAC	Mission Biotech
PAO1_del_tse1tsi1_R1	ATCAACTGGCCAGTTTCATGGGGCGGGTTC	Mission Biotech
PAO1_del_tse1tsi1_F2	CATGAAACTGGCCAGTTGATTCAGGCCG	Mission Biotech
PAO1_del_tse1tsi1_SacI_R2	TAAGGTACCGAATTCGAGCTCCCTCGACGTAGTTCTCCAC	Mission Biotech
PAO1_del_tse2tsi2_XbaI_F1	CAAGCTTCTGCAGGTCGACTCTAGAGTGCCGGTGATGCTGCTC	Mission Biotech
PAO1_del_tse2tsi2_R1	GTCAGGATGCGTAGGACATGCGTGGACTTC	Mission Biotech
PAO1_del_tse2tsi2_F2	CATGTCCTACGCATCCTGACGGCCCGTG	Mission Biotech
PAO1_del_tse2tsi2_SacI_R2	TAAGGTACCGAATTCGAGCTCCTATGCCGGCGACGAGGC	Mission Biotech
PAO1_del_tse3tsi3_XbaI_F1	CAAGCTTCTGCAGGTCGACTCTAGACAGGGCGAGACGGGCAAA	Mission Biotech
PAO1_del_tse3tsi3_R1	TCTATTGCAAGGCGGTCATCGGTCTTCC	Mission Biotech
PAO1_del_tse3tsi3_F2	GATGACCGCCTTGCAATAGAACCGCTCTCTG	Mission Biotech
PAO1_del_tse3tsi3_SacI_R2	TAAGGTACCGAATTCGAGCTCATGCCCTCTTCGGCACAG	Mission Biotech
PAO1_del_tse4tsi4_XbaI_F1	CAAGCTTCTGCAGGTCGACTCTAGACCACGCGCTCGCGGATGA	Mission Biotech
PAO1_del_tse4tsi4_R1	ATCAGAACAAGGTCGTCATGAGCCTTGTCGC	Mission Biotech
PAO1_del_tse4tsi4_F2	CATGACGACCTTGTTCTGATGCAGGAGGGCGATC	Mission Biotech
PAO1_del_tse4tsi4_SacI_R2	TAAGGTACCGAATTCGAGCTCACGGCGCCCGCCTATCGA	Mission Biotech
PAO1_hcp1_L28S_F	TCGACGTGAGCGCATGGAGCTGGGGCATGTC	Mission Biotech
PAO1_hcp1_L28S_R	GCTCCATGCGCTCACGTCGATTTCCTCGGCGTG	Mission Biotech
PAO1_hcp1_A29S_F	ATCGACGTGCTGAGCTGGAGCTGGGGCATGTCCC	Mission Biotech
PAO1_hcp1_A29S_R	CTCCAGCTCAGCACGTCGATTTCCTCGG	Mission Biotech
PAO1_hcp1_S31A_F	GCTGGCATGGGCCTGGGGCATGTCCCAGTCC	Mission Biotech
PAO1_hcp1_S31A_R	TGCCCCAGGCCCATGCCAGCACGTCGATTTCC	Mission Biotech
PAO1_hcp1_S35A_F	GGGGCATGGCGCAGTCCGGGTCGATGCAC	Mission Biotech
PAO1_hcp1_S35A_R	CCCGGACTGCGCCATGCCCCAGCTCCATGC	Mission Biotech
PAO1_hcp1_Q54V_F	CAAGGTCAACGTGGTCGACCTGTCGTTCACCAAGTAC	Mission Biotech
PAO1_hcp1_Q54V_R	GGTCGACCACGTTGACCTTGCCGGC	Mission Biotech
PAO1_hcp1_S57I_F	GGACCTGATCTTCACCAAGTACATCGACAAGTC	Mission Biotech
PAO1_hcp1_S57I_R	ACTTGGTGAAGATCAGGTCCTGCACGTTGACC	Mission Biotech
PAO1_hcp1_T59A_F	GTCGTTCGCGAAGTACATCGACAAGTCCACGC	Mission Biotech
PAO1_hcp1_T59A_R	CGATGTACTTCGCGAACGACAGGTCCTGCACG	Mission Biotech
PAO1_hcp1_Y61A_F	GTTCACCAAGGCCATCGACAAGTCCACGCCC	Mission Biotech
PAO1_hcp1_Y61A_R	TGTCGATGGCCTTGGTGAACGACAGGTCCTG	Mission Biotech
PAO1_hcp1_S109A_F	GTGTCCGCCGTGAGCACCGGCGGCAGC	Mission Biotech
PAO1_hcp1_S109A_R	CCGGTGCTCACGGCGGACACCAGGACTTCCTTCAGG	Mission Biotech
PAO1_hcp1_S111A_F	GTCCTCGGTGGCCACCGGCGGCAGCGGTGG	Mission Biotech
PAO1_hcp1_S111A_R	CGCCGGTGGCCACCGAGGACACCAGGACTTCC	Mission Biotech
PAO1_hcp1_S115A_F	AGCACCGGCGGCGCCGGTGGCGAGGATCGCCTG	Mission Biotech
PAO1_hcp1_S115A_R	CCACCGGCGCCGCCGGTGCTCACCGAG	Mission Biotech
PAO1_hcp1_E118K_F	AGCGGTGGCAAGGACCGCCTGACCGAGAACGTGACC	Mission Biotech
PAO1_hcp1_E118K_R	AGGCGGTCCTTGCCACCGCTGCCGCCGG	Mission Biotech
PAO1_hcp1_T122A_F	GATCGCCTGGCGGAGAACGTGACCCTGAACTTCG	Mission Biotech
PAO1_hcp1_T122A_R	ACGTTCTCCGCCAGGCGATCCTCGCCACC	Mission Biotech
PAO1_hcp1_N124A_F	CCTGACCGAGGCCGTGACCCTGAACTTCGCC	Mission Biotech
PAO1_hcp1_N124A_R	GGGTCACGGCCTCGGTCAGGCGATCCTCG	Mission Biotech
PAO1_hcp1_T126V_F	GAGAACGTGGTCCTGAACTTCGCCCAGGTC	Mission Biotech
PAO1_hcp1_T126V_R	AAGTTCAGGACCACGTTCTCGGTCAGGCG	Mission Biotech
PAO1_Tn7_seq_F	GTTACTGGCTGGAAAGCCTG	Mission Biotech
PAO1_Tn7_seq_R	TCGCCTCGGCAATCATCATC	Mission Biotech
PAO1_hcp1_seq_F	CTGGTATCCAAGCTGCCTTC	Mission Biotech
PAO1_hcp1_seq_R	CATCGCGATACTTCCCTGTAG	Mission Biotech
PAO1_del_Tse1/Tsi1_seq_F	CCTGGGTTCTTGCGGATG	Mission Biotech
PAO1_del_Tse1/Tsi1_seq_R	GCGTTGAGGGTGTCGAAG	Mission Biotech
PAO1_del_Tse2/Tsi2_seq_F	GCTCTCCAGCGTGCTCTAC	Mission Biotech
PAO1_del_Tse2/Tsi2_seq_R	GCCTGGGCTCGCTGAAG	Mission Biotech
PAO1_del_Tse3/Tsi3_seq_F	GAGGGCTCGATAGAATGAACGC	Mission Biotech
PAO1_del_Tse3/Tsi3_seq_R	GAACACCGTCTGGTCGTCG	Mission Biotech
PAO1_del_Tse4/Tsi4_seq_F	TTGGCGTCCATGATCTCCAAC	Mission Biotech
PAO1_del_Tse4/Tsi4_seq_R	TACCGAGTCGACTGCCCG	Mission Biotech
pSCrhaB_NdeI_His6-thrombin-tse2_F	TGAAATTCAGCAGGATCACATATGGGCAGCAGCCATCAC	Mission Biotech
pSCrhaB_NdeI_His6-thrombin-tse2_R	TCATTTCAATATCTGTATATCTAGACTACTAGAGCCCGCGGGC	Mission Biotech
pSCrhaB2_seq-F	TGTCAGTAACGAGAAGGTCG	Mission Biotech
pSCrhaB2_seq-R	TCTCTCATCCGCCAAAACAG	Mission Biotech
XbaI_PAO1_vsvg_Tse4_F1	CAAGCTTCTGCAGGTCGACTCTAGAAGTCGAAATCGGCCGGCTAG	Mission Biotech
PAO1_vsvg_Tse4_R1	TTTTCCTAATCTATTCATTTCAATATCTGTATACATGACTTCAATGTCCTTTTGAGG	Mission Biotech
PAO1_vsvg_Tse4_F2	TATACAGATATTGAAATGAATAGATTAGGAAAATCGCAACTTCCCATTCCCTTGC	Mission Biotech
SacI_PAO1_vsvg_Tse4_R2	TAAGGTACCGAATTCGAGCTCCTCCGGGCATGATCAACC	Mission Biotech
PAO1_vsvg_Tse4_seq_F	CAGCGCGATAGTCGACGATG	Mission Biotech
PAO1_vsvg_Tse4_seq_R	GCGAGAGCAACGTGATGGAG	Mission Biotech
For MiSeqi100
R1-0	TCGTCGGCAGCGTCAGATGTGTATAAGAGACAGTTATGCTAAAGCTTGCATGC	Integrated DNA Technologies, Inc.
R1-2	TCGTCGGCAGCGTCAGATGTGTATAAGAGACAGNNTTATGCTAAAGCTTGCATGC	Integrated DNA Technologies, Inc.
R1-4	TCGTCGGCAGCGTCAGATGTGTATAAGAGACAGNNNNTTATGCTAAAGCTTGCATGC	Integrated DNA Technologies, Inc.
R2-0	GTCTCGTGGGCTCGGAGATGTGTATAAGAGACAGATCAAGATCGGCGACGT	Integrated DNA Technologies, Inc.
R2-2	GTCTCGTGGGCTCGGAGATGTGTATAAGAGACAGNNATCAAGATCGGCGACGT	Integrated DNA Technologies, Inc.
R2-4	GTCTCGTGGGCTCGGAGATGTGTATAAGAGACAGNNNNTGATCATCACCCTGAAGGA	Integrated DNA Technologies, Inc.
