## Supplementary Table 6. Cryo-EM data collection, refinement and validation statistics for "Structural and Functional Principles of Hcp-Mediated Antibacterial Toxin Delivery by the Type VI Secretion System"

### Sheet: 工作表1
Supplementary Table 6. Cryo-EM data collection, refinement and validation statistics
	Hcp1-Apo	Hcp1-Tse2NT	Hcp1-Tse4
	(EMD-69419)	(EMD- 69420)	(EMD-69421)
	(24AK)	(24AL)	(24AM)
Data collection
EM equipment	Titan Krios	Titan Krios	Titan Krios
Voltage (kV)	300	300	300
Cs (mm)	2.7	2.7	2.7
Magnification (nominal)	105000	105000	105000
Detector	K3	K3	K3
Pixel Size (Å)	0.83	0.83	0.83
Electron exposure (e-/Å2)	~58.5	~58.5	~49.8
Exposure time (s)	1.34	1.34	1.34
Frames (no.)	50	50	50
Defocus range (μm)	-1.0 ~ -1.6	-1.0 ~ -1.6	-1.0 ~ -1.6
Reconstruction
Software	cryoSPARC	cryoSPARC	cryoSPARC
Micrograph stacks (no.)	8818	8818	11957
Final particle images (no.)	1978962	4635258	557265
Symmetry imposed	C1	C1	C1
Map final resolution (Å) †	2.57	2.73	2.83
Map sharpening B-factor (Å2)	-126.4	-134.1	-108.5
Atomic modeling
Software	Coot&Phenix	Coot&Phenix	Coot&Phenix
Number of protein residues	966	1083	1159
Number of ligands	0	0	0
Number of atoms	7272	8202	8607
Mask CC *	0.77	0.76	0.82
Volume CC *	0.73	0.73	0.79
RMSD bond length (Å)	0.002	0.003	0.003
RMSD bond angles (°)	0.562	0.654	0.613
Clash score *	10.4	11.67	11.85
Ramachandran favored (%)	98.01	97.65	97.38
Ramachandran allowed (%)	1.99	2.35	2.62
Ramachandran outliers (%)	0	0	0
Rotamer outliers (%)	0	0	0
Cβ deviations *	0	0	0
MolProbity score	1.54	1.66	1.71
†According to FSC = 0.143.
* According to the criterion of Chen et al.
Chen, V. B., Arendall, W. B., Headd, J. J., Keedy, D. A., Immormino, R. M., Kapral, G. J., ... & Richardson, D. C. (2010). MolProbity: all-atom structure validation for macromolecular crystallography. Acta Crystallographica Section D: Biological Crystallography, 66(1), 12-21.
